# Species-rich and genomically diverse: comparative genomics reveals how fusions, fissions, and sex chromosomes have shaped beetle evolution

**DOI:** 10.64898/2026.05.15.725483

**Authors:** Dwayne Tally, Charlie Pittman, Ryan R Bracewell

## Abstract

Chromosome evolution in animals reflects a balance between long-term conservation of ancestral linkage groups and lineage-specific chromosomal rearrangements that reshape genome structure. Beetles (Coleoptera), the most species-rich animal order, exhibit extensive diversity in karyotype, yet the extent to which their chromosomes retain deep ancestral structure remains unclear. Here, we analyzed 190 chromosome-level genome assemblies spanning 39 families and 16 superfamilies to characterize genome diversity, evaluate the conservation of ancestral linkage groups (Stevens elements), identify neo-sex chromosomes, and explore the role of repetitive elements in driving karyotypic change. Our results reveal that beetle genomes are highly diverse, varying substantially in genome size, chromosome number, GC content, and transposable element (TE) composition. Despite this diversity, Stevens elements appear conserved across much of the radiation, with several superfamilies maintaining strong chromosome synteny over more than 200 million years of evolution. In contrast, some clades, and specifically the leaf beetles (Chrysomelidae), have undergone extensive genomic changes including numerous chromosomal fusions and fissions and changes in genome size. Using synteny based approaches across beetles, we identified 37 species (approximately 19.5%) having patterns consistent with neo-sex chromosomes, a substantially higher frequency than previous estimates. These putative X-autosome fusions vary in complexity and age, often clustered within lineages that are prone to chromosomal instability. The ancestral X chromosome appears conserved for over 300 million years, with stable gene content and reduced TEs relative to autosomes. These findings help establish beetles as a promising system to uncover the evolutionary forces that maintain and disrupt ancestral linkage groups and drive the formation of neo-sex chromosomes.
