## Supplemental Tables for "Species-rich and genomically diverse: comparative genomics reveals how fusions, fissions, and sex chromosomes have shaped beetle evolution"

### Sheet: Sheet1
Assembly Accession	Assembly Name	Species	Superfamily	Sequence length (bp)	Assembly release Date	Contig N50 (bp)	Scaffold N50 (bp)	GC%	Chromosome number (n)	Karyotype	Infered Neo-sex	Karyotype information source	Telomeric repeat
GCA_963921985.1	icAgrBigu1.1	Agrilus biguttatus	Buprestoidea	365820919	2024-02-09	11522278	34530510	32	11	2n=22 10+X	N/A	https://pmc.ncbi.nlm.nih.gov/articles/PMC11474228/	TTAGG
GCA_947389935.1	icAgrCyan1.1	Agrilus cyanescens	Buprestoidea	292338215	2022-12-04	5283000	29744825	34	10	2n=20 9+X	Neo-sex	https://pubmed.ncbi.nlm.nih.gov/38779150/	TTAGG
GCA_029378335.1	ASM2937833v1	Agrilus mali	Buprestoidea	283387474	2023-03-28	4341085	28461508	33	11	NA	N/A	Not reported	TTAGG
GCA_963082715.1	icHarRubr1.1	Harpalus rubripes	Caraboidea	1161167837	2023-08-09	5994626	66357049	31.5	19	2n=37M 18+XO	N/A	Database	TTAGG
GCA_943142095.1	icOphArdo1.1	Ophonus ardosiacus	Caraboidea	908246236	2022-06-10	8331656	52059326	31	19	2n=37M 18+XO	N/A	Database	TTAGG
GCA_951394225.1	icHarRufp1.1	Harpalus rufipes	Caraboidea	883902434	2023-06-15	8784621	52722989	31.5	19	2n=37M 18+XO	N/A	Database	TTAGG
GCA_963989225.1	icDroQuad1.1	Dromius quadrimaculatus	Caraboidea	745516543	2024-03-11	25783000	60826853	33	14	2n=28 13+X	N/A	https://www.ncbi.nlm.nih.gov/datasets/genome/GCA_963989225.1/	NA
GCA_911728475.2	icPteMadi1.2	Pterostichus madidus	Caraboidea	704920005	2022-02-09	15821749	37879541	32	19	2n=37M 18+XO	N/A	Database	TTAGG
GCA_947534325.1	icAgoFuli1.1	Agonum fuliginosum	Caraboidea	674904268	2022-12-07	12663309	36153338	31.5	19	2n=37M 18+XO	Neo-sex	Database	NA
GCA_947425015.1	icPteNige1.1	Pterostichus niger	Caraboidea	654122297	2022-12-04	2834613	36870366	31.5	19	2n=37M 18+XO	N/A	Database	TTAGG
GCA_963942605.1	icPoeCupr1.1	Poecilus cupreus	Caraboidea	586659292	2024-02-09	4481000	28467149	31.5	21	2n=43M 21+XO	N/A	Database	TTAGG
GCA_964197645.1	icAbaPara2.1	Abax parallelepipedus	Caraboidea	579571419	2024-07-03	3250000	35806512	33.5	18	2n=35M 17+XO	N/A	Database	TTAGG
GCA_963966155.1	icCliFoss2.1	Clivina fossor	Caraboidea	528664599	2024-02-12	4843297	24002212	27.5	22	2n=44M/2n=44F 21+XY; 2n=46M 22+XY	Neo-sex	Database	TTAGG
GCA_963422195.1	icCarProb1.1	Carabus problematicus	Caraboidea	246619791	2023-09-11	4259000	17524069	35	14	2n=28M 13+XY	Neo-sex	Database	NA
GCA_933228885.1	icLeiSpin1.1	Leistus spinibarbis	Caraboidea	227183333	2022-03-23	7480091	11648774	31.5	23	2n=46 22+X	N/A	https://pmc.ncbi.nlm.nih.gov/articles/PMC10594052/	TTAGG
GCA_944039245.1	icNebSali1.1	Nebria salina	Caraboidea	224686194	2022-06-24	3131785	11282846	32.5	21	2n=42 20+X	Neo-sex	https://pmc.ncbi.nlm.nih.gov/articles/PMC10774627/	TTAGG
GCA_944738965.1	icNebBrev1.1	Nebria brevicollis	Caraboidea	208173776	2022-07-13	2458479	13798286	33	15	2n=30M	Neo-sex	Database	TTAGG
GCF_917563875.1	PGI_DIABVI_V3a	Diabrotica virgifera virgifera	Chrysomeloidea	2533404242	2022-07-29	7930419	264456228	33	10	2n=20	N/A	https://www.ncbi.nlm.nih.gov/datasets/genome/GCF_917563875.1/	NA
GCA_963921935.1	icGalLati1.1	Galeruca laticollis	Chrysomeloidea	2152937003	2024-02-09	6429013	231279273	33.5	12	2n=24 11+XY	Neo-sex	https://www.ncbi.nlm.nih.gov/datasets/genome/GCA_963921935.1/	TTAGG
GCA_936432065.2	icLepMacu1.2	Rutpela maculata	Chrysomeloidea	2008949191	2022-10-08	4272090	187008567	33.5	10	2n=20 9+X	N/A	https://www.ncbi.nlm.nih.gov/datasets/genome/GCA_936432065.2/	NA
GCF_040954645.1	icDiaUnde3	Diabrotica undecimpunctata	Chrysomeloidea	1611452875	2024-08-01	5175425	162785928	33.5	10	2n=19M/2n=20F 9+XO	N/A	Database	TTAGG
GCA_918026665.1	PGI_DIABBA_v3	Diabrotica balteata	Chrysomeloidea	1567468926	2022-07-12	1459540	161557722	33	10	2n=19M/2n=20F 9+XO	N/A	Database	NA
GCA_963583905.1	icSteMela1.1	Stenurella melanura	Chrysomeloidea	1566692953	2023-11-05	3913043	154376042	33.5	10	2n=20	N/A	https://wellcomeopenresearch.org/articles/9-414	TTAGG
GCA_964212005.1	icStiScut1.hap1.1	Stictoleptura scutellata	Chrysomeloidea	1456131490	2024-08-02	10870000	172532277	33.5	10	2n=20 9+X	N/A	https://www.ncbi.nlm.nih.gov/datasets/genome/GCA_964212005.1/	TTAGG
GCA_964197785.1	icChrGram1.hap1.1	Chrysolina graminis	Chrysomeloidea	1438318960	2024-07-06	2842487	131681018	36.5	12	2n=24M 11+Xyp	N/A	Database	NA
GCA_944452925.2	icChrOric1.2	Chrysolina oricalcia	Chrysomeloidea	1420951106	2022-09-24	6296000	69622592	34	22	2n=40M 19+Xyp*	N/A	Database	TTAGG
GCA_963675555.1	icLepQuad1.1	Leptura quadrifasciata	Chrysomeloidea	1398095231	2023-12-10	5389979	166347592	34.5	10	2n=20 9+X	N/A	https://www.ncbi.nlm.nih.gov/datasets/genome/GCA_963675555.1/	TTAGG
GCA_034190945.1	ASM3419094v1	Octodonta nipae	Chrysomeloidea	1260278144	2023-12-07	1021275	148600573	33.5	9	2n=18	Neo-sex	https://www.ncbi.nlm.nih.gov/datasets/genome/GCA_034190945.1/	NA
GCA_964213965.1	icArhRust1.hap1.1	Arhopalus rusticus	Chrysomeloidea	1212727101	2024-08-22	8690151	159240323	32.5	9	2n=18 8+neoXY	Neo-sex	http://insect-cytogenetics.fr/arhopalus_rusticus.html	TTAGG
GCA_964204745.1	icBruVari1.hap1.1	Bruchidius varius	Chrysomeloidea	1186527562	2024-07-27	3151950	128549679	37	10	2n=20M 9+XY	N/A	https://www.ncbi.nlm.nih.gov/datasets/genome/GCA_964204745.1/	TTGGG
GCA_927349885.1	PGI_PSYICH_v2	Psylliodes chrysocephalus	Chrysomeloidea	1174450104	2022-07-01	1287164	86653508	31.5	23	2n=46	N/A	https://www.ncbi.nlm.nih.gov/datasets/genome/GCA_927349885.1/	NA
GCA_040182625.1	Cmac_2024	Callosobruchus maculatus	Chrysomeloidea	1062642961	2024-06-14	1020411	117707481	38	9	2n=19M/2n=20F 9+XO*	N/A	Database	TTGGG
GCA_964258785.1	icLonFlav1.hap1.1	Longitarsus flavicornis	Chrysomeloidea	998612843	2024-09-01	1366323	68774571	32.5	15	2n=30 14+X	Neo-sex	https://www.ncbi.nlm.nih.gov/datasets/genome/GCA_964258785.1/	NA
GCA_958502065.1	icChrAmer1.1	Chrysolina americana	Chrysomeloidea	975802060	2023-07-18	4093593	89349863	36.5	12	2n=24M 11+Xyp	N/A	Database	TTAGG
GCA_024712935.1	ASM2471293v1	Leptinotarsa decemlineata	Chrysomeloidea	957960589	2022-08-25	7451212	58315169	34.5	18	2n=36 17+X	N/A	https://www.ncbi.nlm.nih.gov/datasets/genome/GCF_025532065.1/	TTAGG
GCA_947563755.1	icLocCrat2.1	Lochmaea crataegi	Chrysomeloidea	876408049	2022-12-13	2848502	53024378	34	16	2n=32 15+XY	Neo-sex	https://www.ncbi.nlm.nih.gov/datasets/genome/GCA_947563755.1/	TTAGG
GCA_918026855.4	PGI_PHAECO_v4	Phaedon cochleariae	Chrysomeloidea	869532125	2022-10-18	1950330	57205461	36	17	2n=34M 16+Xyp	N/A	Database	NA
GCA_964028335.1	icAltLyth1.1	Altica lythri	Chrysomeloidea	825806773	2024-04-20	2893756	77927963	31.5	12	2n=24M 11+Xy+	N/A	Database	TTAGG
GCA_037114965.1	ASM3711496v1	Monochamus alternatus	Chrysomeloidea	786125991	2024-03-13	55988924	86209243	32.5	10	2n=20M 9+Xyp	N/A	Database	TTAGG
GCA_963680705.1	icRhaMord1.1	Rhagium mordax	Chrysomeloidea	771502434	2023-12-10	2857000	80109270	33	10	2n=20F	N/A	Database	TTAGG
GCA_035357415.1	ASM3535741v1	Ophraella communa	Chrysomeloidea	717472583	2024-01-10	6792531	45027102	32	17	2n=34M	Neo-sex	Database	TTAGG
GCA_958298965.1	icChrHaem1.1	Chrysolina haemoptera	Chrysomeloidea	709938230	2023-07-06	2238999	35485444	35	20	2n=40M 19+Xyp	N/A	Database	TTAGG
GCA_963924545.1	icPogHisp1.1	Pogonocherus hispidulus	Chrysomeloidea	700666211	2024-01-29	8036892	68278649	33	10	2n=20M 9+Xyp	N/A	Database	TTAGG
GCA_950111635.2	icAgeAlni6.2	Agelastica alni	Chrysomeloidea	683357445	2024-06-03	4545743	66306276	34.5	12	2n=24 11+X	Neo-sex	https://www.ncbi.nlm.nih.gov/datasets/genome/GCA_950111635.2/	TTAGG
GCA_025584915.1	ASM2558491v1	Monochamus saltuarius	Chrysomeloidea	655555998	2022-10-06	4817785	73685592	33	10	2n=20M/2n=20F 9+Xyp	N/A	Database	NA
GCA_963243735.1	icNeoTran1.1	Neocrepidodera transversa	Chrysomeloidea	628226210	2023-08-20	5881602	29279830	30	21	2n=38M 18+Xyp*	Neo-sex	Database/ https://pmc.ncbi.nlm.nih.gov/articles/PMC11897695/	NA
GCA_958507055.1	icCriAspa1.1	Crioceris asparagi	Chrysomeloidea	589779302	2023-07-18	5465325	90622434	33	8	2n=16M 7+Xyp	N/A	Database	TTAGG
GCA_040580785.1	ASM4058078v1	Brontispa longissima	Chrysomeloidea	570615159	2024-07-10	5498661	64566028	33.5	10	2n=20	N/A	https://www.ncbi.nlm.nih.gov/datasets/genome/GCA_040580785.1/	NA
GCA_964058775.1	icTetFusc2.1	Tetropium fuscum	Chrysomeloidea	553463795	2024-06-05	3916055	43086128	33.5	12	2n=22M 10+Xyp*	N/A	Database	TTAGG
GCA_949126875.1	icLocCapr1.1	Lochmaea capreae	Chrysomeloidea	534180827	2023-03-10	9517382	31551978	33.5	17	2n=34M	N/A	Database	TTAGG
GCA_949320105.2	icCreAure2.2	Crepidodera aurea	Chrysomeloidea	505654923	2023-07-18	4358255	76910125	32	10	2n=20 9+X	N/A	https://pmc.ncbi.nlm.nih.gov/articles/PMC11422754/	TCAGG
GCA_946251905.1	icCryMora2.1	Cryptocephalus moraei	Chrysomeloidea	491875392	2022-09-12	9642473	35831563	36.5	15	2n=30M 14+Xyr	Neo-sex	Database	NA
GCA_026230145.1	icDioElon1.1	Diorhabda elongata	Chrysomeloidea	444672080	2022-11-18	11993826	39189703	32	13	2n=26 12+XY	Neo-sex	https://www.ncbi.nlm.nih.gov/bioproject/PRJNA788886	TTAGG
GCA_029229535.1	icDioCarn1.1	Diorhabda carinata	Chrysomeloidea	433504776	2023-03-17	24536916	40205471	32	13	2n=26 12+XY	Neo-sex	https://www.ncbi.nlm.nih.gov/datasets/genome/GCA_029229535.1/	TTAGG
GCF_026230105.1	icDioSubl1.1	Diorhabda sublineata	Chrysomeloidea	422293481	2022-11-18	12487216	38450617	32	13	NA	Neo-sex	Not reported	TTAGG
GCF_026250575.1	icDioCari1.1	Diorhabda carinulata	Chrysomeloidea	410941943	2022-11-21	23459757	34144059	32	14	NA	Neo-sex	Not reported	TTAGG
GCA_951812935.1	icHerMerc2.1	Hermaeophaga mercurialis	Chrysomeloidea	399258776	2023-07-15	1363883	47101683	28.5	9	2n=18	Neo-sex	https://pmc.ncbi.nlm.nih.gov/articles/PMC11489834/	TTAGG
GCA_949316355.1	icBruSili1.1	Bruchidius siliquastri	Chrysomeloidea	371754057	2023-03-10	7036267	39857073	36.5	10	2N=20M 9+XY	N/A	https://pmc.ncbi.nlm.nih.gov/articles/PMC11316170/	TTAGG
GCA_963576655.1	icGasPoly1.1	Gastrophysa polygoni	Chrysomeloidea	369383381	2023-11-03	2815411	30539640	36	12	2n=24 11+X	Neo-sex	https://pubmed.ncbi.nlm.nih.gov/39640370/	TTAGG
GCA_963978555.1	icGalNymp1.1	Galerucella nymphaeae	Chrysomeloidea	349514927	2024-03-10	6699100	20508763	33.5	16	2n=32 15+X	Neo-sex	https://wellcomeopenresearch.org/articles/10-57	TTAGG
GCA_027562985.1	Caen_1.0	Chrysomela aeneicollis	Chrysomeloidea	341744276	2023-01-04	35526	18176930	35	21	2n=42 20+X	N/A	https://pubmed.ncbi.nlm.nih.gov/37178174/	NA
GCA_963576515.1	icCryPrim1.1	Cryptocephalus primarius	Chrysomeloidea	318654762	2023-11-03	1867949	15602051	38	20	2n=40M 19+Xyp	Neo-sex	Database	NA
GCA_035321685.1	ASM3532168v1	Plagiodera versicolora	Chrysomeloidea	215415608	2024-01-11	10689844	13925967	35.5	16	2n=28M 13+Xyp*	N/A	Database	TTAGG
GCA_917563865.1	PGI_PHYECR_V1	Phyllotreta cruciferae	Chrysomeloidea	135120912	2022-06-24	7248987	7733062	35	17	NA	N/A	Not reported	NA
GCA_918026865.1	PGI_PHYEVI_v3	Phyllotreta striolata	Chrysomeloidea	127345223	2022-07-12	2676005	8716334	36	15	NA	N/A	Not reported	NA
GCA_964006375.1	icTilElon2.1	Tillus elongatus	Cleroidea	1700718323	2024-03-18	4001000	190090450	35.5	10	2n=20 9+XY	N/A	https://www.ncbi.nlm.nih.gov/datasets/genome/GCA_964006375.1/	TCAGG
GCA_910589415.1	icMalBipu1.1	Malachius bipustulatus	Cleroidea	535234349	2021-07-07	5740145	56302816	35.5	10	2n=20 9+X	N/A	https://pubmed.ncbi.nlm.nih.gov/36911104/	NA
GCA_964258815.1	icAntFasc1.hap1.1	Anthocomus fasciatus	Cleroidea	527328598	2024-09-01	8206270	54688950	35.5	10	2n=20 9+X	N/A	https://www.ncbi.nlm.nih.gov/datasets/genome/GCA_964258815.1/	NA
GCA_937662695.2	icHalSede1.2	Halyzia sedecimguttata	Coccinelloidea	903242120	2022-10-09	14028202	111009446	36	10	2n=20 9+X	N/A	https://www.ncbi.nlm.nih.gov/datasets/genome/GCA_937662695.2/	TTAGG
GCA_958510875.1	icEndCocc1.1	Endomychus coccineus	Coccinelloidea	873841446	2023-07-18	2494558	202803143	35	6	2n=12 5+XY	N/A	https://www.ncbi.nlm.nih.gov/datasets/genome/GCA_958510875.1/	TTAGG
GCA_964059645.1	icCalQuat4.1	Calvia quattuordecimguttata	Coccinelloidea	838580035	2024-06-06	13501844	92850860	36	10	2n=20 9+X	N/A	https://www.ncbi.nlm.nih.gov/datasets/genome/GCA_964059645.1/	TTAGG
NA	Pjap_split.noendlines.FINAL	Propylea japonica	Coccinelloidea	804299998	2020-07-23	813984	100336366	35	10	2n=20	N/A	https://www.ncbi.nlm.nih.gov/datasets/genome/GCA_013421045.1/	NA
GCA_034642435.1	ASM3464243v1	Megalocaria dilatata	Coccinelloidea	711862877	2023-12-27	50481700	72475326	34	10	2n=20 9+X	N/A	https://www.ncbi.nlm.nih.gov/datasets/genome/GCA_034642435.1/	NA
GCA_958510865.1	icMyrOcto1.1	Myrrha octodecimguttata	Coccinelloidea	650952534	2023-07-18	9660000	72739419	36.5	10	2n=20 9+X	N/A	https://www.ncbi.nlm.nih.gov/datasets/genome/GCA_958510865.1/	TTAGG
GCA_028583605.1	ASM2858360v1	Dastarcus helophoroides	Coccinelloidea	536106268	2023-02-13	5669615	42556189	31.5	13	2n=26	N/A	https://www.ncbi.nlm.nih.gov/datasets/genome/GCA_028583605.1/	TTAGG
GCA_038502775.1	Hcon_USA_1	Hippodamia convergens	Coccinelloidea	527013188	2024-04-29	621899	89672818	35	8	2n=20M 9+Xyp	N/A	Database	NA
GCA_951802165.1	icAdaDece3.1	Adalia decempunctata	Coccinelloidea	484348921	2023-05-27	26378788	51987084	36.5	11	2n=24 10+XY	N/A	https://www.ncbi.nlm.nih.gov/datasets/genome/GCA_951802165.1/	TTAGG
GCA_910592335.1	icAdaBipu1.1	Adalia bipunctata	Coccinelloidea	447743778	2021-07-07	18317171	45869983	36	10	2n=20M 9+XY	N/A	Database	TTAGG
GCA_040543525.2	ASM4054352v2	Serangium japonicum	Coccinelloidea	433038680	2024-10-25	11444110	42670600	28	10	2n=20	N/A	https://www.nature.com/articles/s41597-024-04197-w	NA
GCF_914767665.1	icHarAxyr1.1	Harmonia axyridis	Coccinelloidea	425274714	2021-09-16	22915403	63675256	35	8	2n=16 7+X	N/A	https://wellcomeopenresearch.org/articles/6-300	TTAGG
GCA_964188095.1	icAniNove2.1	Anisosticta novemdecimpunctata	Coccinelloidea	424088207	2024-06-21	16069806	38308147	35.5	11	NA	N/A	Not reported	TTAGG
GCF_907165205.1	icCocSept1.1	Coccinella septempunctata	Coccinelloidea	398192398	2021-05-17	16512651	41442133	36.5	10	2n=20M	N/A	Database	TTAGG
GCA_963966015.1	icAphObli1.1	Aphidecta obliterata	Coccinelloidea	341476130	2024-02-11	4463513	38804974	36	10	2n=19M/2n=20F 9+XO	N/A	Database	NA
GCA_963920755.1	icCarBifa1.1	Cartodere bifasciata	Coccinelloidea	174342238	2023-12-25	3482428	20851529	32	10	2n=20 9+XY	N/A	https://wellcomeopenresearch.org/articles/10-84	NA
GCA_958510825.1	icBraGlab1.1	Brachypterus glaber	Cucujoidea	617404163	2023-07-18	212382	55111238	30.5	11	2n=22 10+X	N/A	https://wellcomeopenresearch.org/articles/10-10	NA
GCA_921294245.1	PGI_MELIAE_v1	Brassicogethes aeneus	Cucujoidea	585278335	2022-01-17	24416959	61642216	30.5	11	NA	N/A	not reported	NA
GCF_024364675.1	icAetTumi1.1	Aethina tumida	Cucujoidea	259967705	2022-07-22	11742490	36783356	28	8	NA	Neo-sex	not reported	TTAGG
GCA_963942485.1	icPedDerm1.1	Pediacus dermestoides	Cucujoidea	220092565	2024-02-09	5783852	31898251	32	10	2n=20 9+XY	N/A	https://wellcomeopenresearch.org/articles/10-350	TTAGG
GCA_963930825.1	icSilUnid1.1	Silvanus unidentatus	Cucujoidea	157047549	2024-01-31	2207987	23657960	33	7	2n=14 6+X	N/A	https://pmc.ncbi.nlm.nih.gov/articles/PMC11979581/	TTAGG
GCA_963556235.1	icCryAcut1.1	Cryptophagus acutangulus	Cucujoidea	118433028	2023-10-10	622935	9223670	33	16	2n=36 15+XXY	N/A	https://wellcomeopenresearch.org/articles/10-58	TTAGG
GCA_019049505.1	P_sulf_FINAL_HiC_nocotam_named	Pachyrhynchus sulphureomaculatus	Curculionoidea	2000581858	2021-06-29	299666	215921627	34	11	2n=22	N/A	https://www.ncbi.nlm.nih.gov/datasets/genome/GCA_019049505.1/	NA
GCA_963920685.1	icPolTere2.1	Polydrusus tereticollis	Curculionoidea	1384508646	2023-12-25	4992693	146058287	34	12	2n=24 11+XY	N/A	https://www.ncbi.nlm.nih.gov/datasets/genome/GCA_963920685.1/	TTGGGAAACT
GCA_963576565.1	icAspAene1.1	Aspidapion aeneum	Curculionoidea	1270501322	2023-11-03	3520329	125843654	34	11	2n=22 10+X	N/A	https://www.ncbi.nlm.nih.gov/datasets/genome/GCA_963576565.1/	NA
GCA_963921995.1	icOxyPomo2.1	Oxystoma pomonae	Curculionoidea	1174047213	2024-02-09	11698280	115244409	33.5	11	2n=22 10+X	N/A	https://www.ncbi.nlm.nih.gov/datasets/genome/GCA_963921995.1/	TTGGG
GCA_963969555.1	icPolPter2.1	Polydrusus pterygomalis	Curculionoidea	1050754233	2024-02-26	23161000	123839857	32.5	11	2n=22 10+X	N/A	https://www.ncbi.nlm.nih.gov/datasets/genome/GCA_963969555.1/	TTGGGAAACT
GCA_963971165.1	icPhiPlag1.1	Philopedon plagiatum	Curculionoidea	1044535724	2024-03-04	1795000	132169332	34	10	2n=20 9+X	N/A	https://www.ncbi.nlm.nih.gov/datasets/genome/GCA_963971165.1/	NA
GCA_964263205.1	icSitLine7.1	Sitona lineatus	Curculionoidea	829509358	2024-09-15	8906263	87745720	32.5	11	2n=22M 10+Xyp	N/A	Database	NA
GCA_963920635.1	icEneSepi1.1	Pseudeuparius sepicola	Curculionoidea	767956561	2023-12-25	12710576	68511602	35.5	12	2n=24 11+XY	N/A	https://www.ncbi.nlm.nih.gov/datasets/genome/GCA_963920635.1/	TTAGG
GCA_963991005.1	icBarPell3.1	Barypeithes pellucidus	Curculionoidea	723593370	2024-03-16	12223848	67615637	34	11	2n=22M 10+Xyp	N/A	Database	TTGGGGAACA
GCA_935413205.1	icPolCerv1.1	Polydrusus cervinus	Curculionoidea	713293779	2022-04-28	19113408	72832772	33	11	2n=22 10+X	N/A	https://www.ncbi.nlm.nih.gov/datasets/genome/GCA_935413205.1/	TTGTCTGGGC
GCF_022605725.1	icAntGran1.3	Anthonomus grandis grandis	Curculionoidea	672931387	2022-08-03	6865999	36454210	32	24	2n=48	N/A	https://www.ncbi.nlm.nih.gov/datasets/genome/GCF_022605725.1/	TTGGG
GCA_030068095.1	icAntGran3.1	Anthonomus grandis thurberiae	Curculionoidea	669380318	2023-06-05	9069096	32053755	32.5	22	2n=44	N/A	https://www.ncbi.nlm.nih.gov/datasets/genome/GCA_030068095.1/	TTGGG
GCA_917834065.1	PGI_CEUTPL_v4	Ceutorhynchus assimilis	Curculionoidea	667035412	2022-07-12	3538480	55466945	35.5	16	2n=32	Neo-sex	https://www.ncbi.nlm.nih.gov/datasets/genome/GCA_917834065.1/	NA
GCA_958502075.1	icOrcRusc1.1	Orchestes rusci	Curculionoidea	620377298	2023-07-18	1248716	81830918	35.5	12	2n=24 11+X	Neo-sex	https://wellcomeopenresearch.org/articles/9-398	TTGGGAAACT
GCA_964211925.1	icKykRobo1.hap1.1	Kyklioacalles roboris	Curculionoidea	599191345	2024-08-02	2967359	30383510	34	20	2n=40 19+XY	N/A	https://www.ncbi.nlm.nih.gov/datasets/genome/GCA_964211925.1/	NA
GCA_951812265.1	icTapBico1.1	Taphrorychus bicolor	Curculionoidea	560650972	2023-07-14	1227000	48296002	36	12	2n=24 11+XY	N/A	https://pubmed.ncbi.nlm.nih.gov/39355659/	TTAGGGAACT
GCA_964106875.1	icPlaAlbi1.hap1.1	Platystomos albinus	Curculionoidea	555311420	2024-06-06	4331580	69355648	36.5	11	2n=22 10+X	N/A	https://wellcomeopenresearch.org/articles/10-295	TTAGG
GCA_911728435.2	icApoCory1.2	Apoderus coryli	Curculionoidea	421147852	2022-10-14	15031106	23694900	32.5	19	2n=28M 13+Xyp*	N/A	Database	TTGGG
GCA_040894065.1	TRW_Ebra_1.0	Eucryptorrhynchus brandti	Curculionoidea	400370607	2024-07-26	4009376	21023917	33.5	21	NA	N/A	Not reported	NA
GCA_018691245.2	ASM1869124v2	Ips nitidus	Curculionoidea	224872858	2022-06-07	16438241	16438241	35	16	2n=32	N/A	https://pmc.ncbi.nlm.nih.gov/articles/PMC10507238/	NA
GCA_040113315.1	ASM4011331v1	Dendroctonus frontalis	Curculionoidea	169616209	2024-06-12	24829404	24829404	36.5	8	2n=16M 7+Xyp	N/A	Database	NA
GCF_040115645.1	ASM4011564v1	Euwallacea fornicatus	Curculionoidea	165803065	2024-06-11	3683252	3845785	36.5	39	NA	N/A	Not reported	TTAGGGAACT
GCF_039881205.1	ESF131.1	Euwallacea similis	Curculionoidea	165407384	2024-05-29	3987509	5137944	36	37	NA	N/A	Not reported	TTAGGGAACT
GCA_949748235.1	icPlaCyli4.1	Platypus cylindrus	Curculionoidea	136929821	2023-04-07	2446278	15234454	31	8	2n=16 7+XY	Neo-sex	https://wellcomeopenresearch.org/articles/9-305	NA
GCA_949768715.1	icDasCerv2.1	Dascillus cervinus	Dascillidae	274027363	2023-04-08	8885058	33150389	34	9	2n=18 8+XY	Neo-sex	https://wellcomeopenresearch.org/articles/9-148	NA
GCA_963971575.1	icLioHaem2.1	Liopterus haemorrhoidalis	Dystiscoidea	1011085581	2024-03-07	2239306	65667942	33	16	2n=32 15+X	Neo-sex	https://www.ncbi.nlm.nih.gov/datasets/genome/GCA_963971575.1/	TTAGG
GCA_964234815.1	icAmpSanu1.hap1.1	Ampedus sanguinolentus	Elateroidea	1529538148	2024-08-31	6816912	146597239	33	10	2n=20	N/A	https://www.ncbi.nlm.nih.gov/datasets/genome/GCA_964234815.1/	TTAGG
GCA_964205235.1	icDenLine1.1	Denticollis linearis	Elateroidea	1455697961	2024-07-29	8081841	141621488	34	10	2n=20 9+X	N/A	https://www.ncbi.nlm.nih.gov/datasets/genome/GCA_964205235.1/	TTAGG
GCA_035610365.1	HAU_Aqlei_1.0	Aquatica leii	Elateroidea	1033584138	2024-01-12	10806843	125648631	32	8	2n=16 7+XY	N/A	https://www.researchgate.net/figure/The-assembly-and-evolution-of-Aquatica-leii-genome-A-Developmental-stages-of-A-leii_fig1_378743681	NA
GCA_964234755.1	icActSiae1.1	Actenicerus siaelandicus	Elateroidea	813860088	2024-08-31	6386061	83355646	35	10	2n=20M 9+X	N/A	based on closely related species	NA
GCA_963082815.1	icMelVill1.1	Melanotus villosus	Elateroidea	789426432	2023-08-09	13836834	80210941	33.5	10	2n=20 9+X	N/A	https://www.ncbi.nlm.nih.gov/datasets/genome/GCA_963082815.1/	TTAGG
GCA_932274525.1	icPodAlpi1.1	Podabrus alpinus	Elateroidea	743063496	2022-03-10	9879682	103283173	34	7	2n=14 6+X	N/A	https://www.ncbi.nlm.nih.gov/datasets/genome/GCA_932274525.1/	TTAGG
GCA_958336395.1	icCteCupr1.1	Ctenicera cuprea	Elateroidea	617802001	2023-07-14	2792496	60302015	33.5	12	2n=24 11+XY	N/A	https://www.ncbi.nlm.nih.gov/datasets/genome/GCA_958336395.1/	TTAGG
GCA_964263285.1	icMalMini1.1	Malthodes minimus	Elateroidea	568308817	2024-09-15	1842732	89909434	34.5	6	2n=12F	N/A	Database	TTAGG
GCA_036250285.1	FXH_PpeL_2.0	Pyrocoelia pectoralis	Elateroidea	521986511	2024-01-31	3077264	52870853	34.5	10	NA	N/A	Not reported	NA
GCA_911387805.1	icCanRust1.1	Cantharis rustica	Elateroidea	444627916	2021-07-21	17823022	57811309	31	7	2n=13M/2n=14F 6+XO	N/A	Database	TTAGG
GCA_958510855.1	icRhaLute1.1	Rhagonycha lutea	Elateroidea	432357448	2023-07-18	7455203	71007614	31.5	7	2n=13M/2n=14F 6+XO	N/A	Database	TTAGG
GCA_905340355.1	icRhaFulv1.1	Rhagonycha fulva	Elateroidea	424519277	2021-03-25	21086067	115753052	30.5	7	2n=13M/2n=14F 6+XO	N/A	Database	TTAGG
GCA_963082805.1	icHemNige1.1	Hemicrepidius hirtus	Elateroidea	365429993	2023-08-09	7643588	35742776	34.5	10	NA	N/A	Not reported	NA
GCA_947369205.1	icCanRufa1.1	Cantharis rufa	Elateroidea	354985643	2022-12-04	10477904	50306085	31.5	7	2n=13M/2n=14F 6+XO	N/A	Database	TTAGG
GCA_949152465.1	icCanFlav1.1	Cantharis flavilabris	Elateroidea	347626099	2023-03-10	10505090	47548398	31.5	7	2n=14 6+X	N/A	https://wellcomeopenresearch.org/articles/9-303	TTAGG
GCA_958510845.1	icCanNigr2.1	Cantharis nigra	Elateroidea	343841965	2023-07-18	10907000	41397323	30	7	2n=13M/2n=14F 6+XO	N/A	Database	TTAGG
GCA_963924605.1	icMalSeri1.1	Malthinus seriepunctatus	Elateroidea	337414013	2024-01-29	2081540	55191692	32.5	6	2n=12F	N/A	Database	TTAGG
GCA_963170105.1	icCanLate1.1	Cantharis lateralis	Elateroidea	324737251	2023-08-18	10697386	43798968	30	7	2n=13M/2n=14F 6+XO	N/A	Database	TTAGG
GCA_950108345.1	icMalFlav1.1	Malthinus flaveolus	Elateroidea	236688077	2023-05-01	3462109	36462998	34	6	2n=12 5+X	N/A	https://pubmed.ncbi.nlm.nih.gov/39301443/	TTAGG
GCA_947652605.1	icElmAene2.1	Elmis aenea	Elmidae	492280590	2022-12-21	911544	60347194	31.5	9	2n=18 8+X	N/A	https://pmc.ncbi.nlm.nih.gov/articles/PMC10660300/	NA
GCA_963695495.1	icHolPlan1.1	Hololepta plana	Histeridae	136345589	2023-12-12	2129432	14286131	37.5	12	NA	Neo-sex	Not reported	TTAGG
GCA_963966045.2	icXesRufo2.2	Xestobium rufovillosum	Ptinidae	472830934	2024-06-26	7346478	36916890	36.5	13	2n=26	Neo-sex	https://wellcomeopenresearch.org/articles/9-619	TCAGG
GCA_935421215.2	icMelMelo1.2	Melolontha melolontha	Scarabaeoidea	1646642359	2022-10-25	5929690	180468607	33	10	2n=20M 9+XY	N/A	Database	TTGGG
GCA_963170755.1	icAmpSols1.1	Amphimallon solstitiale	Scarabaeoidea	1492672221	2023-08-19	3724788	150921111	32.5	11	2n=22 10+XY	N/A	https://www.ncbi.nlm.nih.gov/datasets/genome/GCA_963170755.1/	TTGGG
GCA_023690525.1	ASM2369052v1	Holotrichia oblita	Scarabaeoidea	1346810899	2022-06-08	369487	159026469	34.5	10	2n=20	N/A	https://www.ncbi.nlm.nih.gov/datasets/genome/GCA_023690525.1/	NA
GCA_964211865.1	icAphFime1.1	Aphodius fimetarius	Scarabaeoidea	956702701	2024-08-01	2803677	78759060	32.5	10	2n=20M 9+XY	N/A	Database	TTGGG
GCA_038088585.1	Cglo_1.0	Chrysina gloriosa	Scarabaeoidea	631460855	2024-04-17	3880439	72353455	36	10	2n=20 9+X	N/A	https://www.ncbi.nlm.nih.gov/datasets/genome/GCA_038088585.1/	NA
GCA_963966075.1	icAphStic4.1	Aphodius sticticus	Scarabaeoidea	618001660	2024-02-12	4795419	79043068	34.5	10	2n=20M 9+XY	N/A	Database	TTGGG
GCA_036172665.1	ASM3617266v1	Prosopocoilus inquinatus	Scarabaeoidea	612117698	2024-01-26	26364114	59502677	35.5	12	2n=24 11+X	N/A	https://www.ncbi.nlm.nih.gov/datasets/genome/GCA_036172665.1/	TTGGG
GCA_023509865.1	ZAFU_TdicV1	Trypoxylus dichotomus	Scarabaeoidea	606798054	2022-05-25	12989000	71035100	35	10	2n=20	N/A	https://www.ncbi.nlm.nih.gov/datasets/genome/GCA_023509865.1/	NA
GCA_043790905.1	ASM4379090v1	Kibakoganea sinica	Scarabaeoidea	598837544	2024-10-25	24491710	60227683	35	10	2n=20	N/A	https://www.ncbi.nlm.nih.gov/datasets/genome/GCA_043790905.1/	TTGGG
GCA_964023965.1	icMelProd3.1	Melinopterus prodromus	Scarabaeoidea	586392658	2024-04-12	1982000	66599450	35.5	10	2n=20 9+X	N/A	https://www.ncbi.nlm.nih.gov/datasets/genome/GCA_964023965.1/	NA
GCA_033060865.1	AHU_Dhop_1.0	Dorcus hopei	Scarabaeoidea	500803951	2023-10-27	3575657	57259251	35	9	2n=18	Neo-sex	https://www.ncbi.nlm.nih.gov/datasets/genome/GCA_033060865.1/	NA
GCA_959613385.1	icGeoSpin1.1	Geotrupes spiniger	Scarabaeoidea	473285050	2023-07-23	7348763	43979978	33.5	11	2n=22M 10+XY	N/A	Database	TTGGG
GCA_949128085.1	icCetAura1.1	Cetonia aurata	Scarabaeoidea	467234940	2023-04-08	8085049	45601692	35	10	2n=20M 9+XY	N/A	Database	NA
GCA_958336345.1	icDorPara1.1	Dorcus parallelipipedus	Scarabaeoidea	453757056	2023-07-14	1432485	48965044	35	9	2n=18M 8+NeoXY	Neo-sex	Database	TTGGG
GCA_039766575.1	ASM3976657v1	Serrognathus titanus	Scarabaeoidea	374301628	2024-05-24	37829574	75805358	34.5	6	2n=12 5+X	N/A	https://www.nature.com/articles/s41597-024-03727-w	TTGGG
GCA_963971325.1	icAphGran1.1	Aphodius granarius	Scarabaeoidea	275510074	2024-03-04	4076730	24500248	37.5	10	2n=20M 9+X	N/A	https://wellcomeopenresearch.org/articles/10-369	TTGGG
GCF_036711975.1	IU_Otau_3.0	Onthophagus taurus	Scarabaeoidea	270602675	2024-02-21	33052070	33174080	33.5	10	2n=22M 9+XY	N/A	Database	TTGGG
GCA_964211955.1	icStaEryt1.hap1.1	Staphylinus erythropterus	Staphylinoidea	1257815196	2024-08-02	6140586	75443792	33.5	22	2n=44 21+X	N/A	https://www.ncbi.nlm.nih.gov/datasets/genome/GCA_964211955.1/	TTAGG
GCA_944588485.1	icSilAtra2.1	Phosphuga atrata	Staphylinoidea	1136848197	2022-07-13	2238738	74247030	36	17	2n=34M 16+Xyp	N/A	Database	TTAGG
GCA_963932245.1	icTacRufp1.1	Tachinus rufipes	Staphylinoidea	1129950223	2024-02-07	12054482	121182260	30.5	11	2n=22 10+XY	N/A	https://www.ncbi.nlm.nih.gov/datasets/genome/GCA_963932245.1/	TTAGG
GCA_910593695.2	icOcyOlen1.2	Ocypus olens	Staphylinoidea	1070483798	2022-10-14	4567902	57303393	32.5	20	2n=40 19+X	N/A	https://www.ncbi.nlm.nih.gov/datasets/genome/GCA_910593695.2/	TTAGG
GCA_932526585.2	icPhiCogn1.2	Philonthus cognatus	Staphylinoidea	969474216	2022-10-25	29486216	108863099	33	12	2n=24 11+XY	Neo-sex	https://www.ncbi.nlm.nih.gov/datasets/genome/GCA_932526585.2/	TTAGG
GCA_963969525.1	icOntMuri1.1	Ontholestes murinus	Staphylinoidea	945682465	2024-02-27	662260	74692260	31.5	13	2n=26 12+X	N/A	https://www.ncbi.nlm.nih.gov/datasets/genome/GCA_963969525.1/	NA
GCA_951805005.1	icOthPunc1.1	Othius punctulatus	Staphylinoidea	843654085	2023-06-02	7685560	97110198	33	10	2n=20 9+X	N/A	https://www.ncbi.nlm.nih.gov/datasets/genome/GCA_951805005.1/	TTAGG
GCA_963082785.1	icPhiSpin1.1	Philonthus spinipes	Staphylinoidea	668218573	2023-08-09	8244937	27346300	31	25	2n=50 24+X	N/A	https://www.ncbi.nlm.nih.gov/datasets/genome/GCA_963082785.1/	TTAGG
GCA_963942505.1	icLorLunu1.1	Lordithon lunulatus	Staphylinoidea	575059745	2024-02-09	4216376	56801317	39.5	10	2n=20 9+X	N/A	https://www.ncbi.nlm.nih.gov/datasets/genome/GCA_963942505.1/	TTAGG
GCA_947310635.1	icLepHoch12.1	Leptodirus hochenwartii	Staphylinoidea	470431650	2022-11-29	3374168	37274531	32	14	2n=28 13+XY	N/A	https://www.ncbi.nlm.nih.gov/datasets/genome/GCA_947310635.1/	TCAGG
GCA_963971135.1	icSteBima1.1	Stenus bimaculatus	Staphylinoidea	384922608	2024-03-04	3547562	51678104	28.5	8	2n=16 7+X	Neo-sex	https://wellcomeopenresearch.org/articles/10-301	TTAGG
GCA_963457615.1	icNicInve2.1	Nicrophorus investigator	Staphylinoidea	187150796	2023-09-20	3077846	28407949	31.5	7	2n=14 6+X	N/A	https://wellcomeopenresearch.org/articles/9-343	TTAGG
GCA_940337035.1	PGI_AGRIOTES_LIN_V1	Agriotes lineatus	Staphylinoidea	132176758	2022-06-24	201347	95282374	36	10	2n=22M 10+XY*	N/A	https://www.ncbi.nlm.nih.gov/datasets/genome/GCA_963978815.1/	NA
GCA_040167675.1	UROC_Xpeckii_1.1	Xenos Peckii	STREPSIPTERA	721000000	2024-06-24					NA	N/A		NA
GCA_964243895.1	icAnaFron3.hap1.1	Anaspis frontalis	Tenebrionoidea	774643943	2024-08-31	663525	99753807	39	8	2n=16 7+X	N/A	https://www.ncbi.nlm.nih.gov/datasets/genome/GCA_964243895.1/	NA
GCA_949128115.1	icAnaMacu3.1	Anaspis maculata	Tenebrionoidea	752697178	2023-04-08	6778000	95735550	40	8	2n=16 7+X	N/A	https://www.ncbi.nlm.nih.gov/datasets/genome/GCA_949128115.1/	TCAGG
GCA_965152765.1	icDenFora10.1	Dendarus foraminosus	Tenebrionoidea	506030283	2025-02-19	24404000	51873200	36	11	2n=22 10+XY	N/A	https://www.ncbi.nlm.nih.gov/datasets/genome/GCA_965152765.1/	NA
GCA_963583935.1	icDiaBole1.1	Diaperis boleti	Tenebrionoidea	482842004	2023-11-05	11653919	59236001	36	7	2n=14M 6+NeoXY	Neo-sex	Database	TCAGG
GCA_022388445.1	Zophobas_atratus_KSU_v.1	Zophobas atratus	Tenebrionoidea	465207537	2022-02-24	6737797	53050916	33.5	10	NA	N/A	Not reported	NA
GCA_964204715.1	icAnaRegi1.1	Anaspis regimbarti	Tenebrionoidea	457147604	2024-07-27	6911245	64257360	38.5	8	2n=16 7+X	N/A	https://pubmed.ncbi.nlm.nih.gov/40162189/	NA
GCA_042257705.1	ASM4225770v1	Blaps rhynchoptera	Tenebrionoidea	364168069	2024-09-27	12028085	22033018	35.5	20	NA	N/A	not reported	TCAGG
GCA_963924575.1	icPycFuli2.1	Pycnomerus fuliginosus	Tenebrionoidea	344208816	2024-01-29	7625985	37944690	37	11	2n=22 10+X	N/A	https://pmc.ncbi.nlm.nih.gov/articles/PMC12006784/	TCAGG
GCA_947359425.1	icLagHirt1.1	Lagria hirta	Tenebrionoidea	334438320	2022-12-03	7715647	31908519	29.5	12	2n=24 11+XY	N/A	https://pmc.ncbi.nlm.nih.gov/articles/PMC10905005/	TCAGG
GCA_019155225.1	Tcon_1.0	Tribolium confusum	Tenebrionoidea	300670262	2021-07-07	4094517	27691043	30.5	9	2n=18M 8+NeoXY	Neo-sex	Database	NA
GCA_964023215.2	icEleAgri1.2	Eledona agricola	Tenebrionoidea	271425300	2025-03-28	4218407	22633678	35.5	10	2n=20 9+X	N/A	https://www.ncbi.nlm.nih.gov/datasets/genome/GCA_964023215.2/	TCAGG
GCF_963966145.1	icTenMoli1.1	Tenebrio molitor	Tenebrionoidea	265862658	2024-02-12	7033857	29772305	36.5	10	2n=20M 9+XY	N/A	Database	TCAGG
GCA_939628115.1	Tfree1.0	Tribolium freemani	Tenebrionoidea	261999990	2022-06-24	8487211	32307706	32.5	10	2n=20M 9+Xyp	N/A	Database	TCAGG
GCA_905333025.2	icPyrSerr1.2	Pyrochroa serraticornis	Tenebrionoidea	242384871	2022-02-02	12970676	37181734	34.5	10	2n=20 9+XY	N/A	https://pmc.ncbi.nlm.nih.gov/articles/PMC11112406/	NA
GCA_040954815.1	ASM4095481v1	Ulomoides dermestoides	Tenebrionoidea	238006544	2024-08-01	12188387	28624954	33.5	11	2n=22 10+XY	N/A	https://www.nature.com/articles/s41597-024-04000-w	TCAGG
GCA_030157275.1	icCynAngu1.1	Cynaeus angustus	Tenebrionoidea	234940734	2023-06-06	11790235	24549988	32.5	10	2n=20M 9+Xyp	N/A	Database	TCAGG
GCA_029298725.1	icGnaCorn1.1	Gnatocerus cornutus	Tenebrionoidea	206467612	2023-03-22	8578702	17438670	36	10	NA	N/A	Not reported	TCAGG
GCA_951805265.1	icSchPect1.1	Schizotus pectinicornis	Tenebrionoidea	168665241	2023-06-03	3604651	18534248	37.5	9	2n=18 8+X	N/A	https://wellcomeopenresearch.org/articles/9-501	NA
GCA_030157265.1	icLatOryz1.1	Latheticus oryzae	Tenebrionoidea	157973464	2023-06-06	16486265	16486265	30.5	10	2n=20M 9+Xyp	N/A	Database	TCAGG
GCF_000002335.3	Tcas5.2	Tribolium castaneum	Tenebrionoidea	147631796	2016-03-10	73049	4456720	34	10	2n=20M 9+Xyp	N/A	Database	NA
GCA_039776855.1	ASM3977685v1	Mylabris sibirica	Tenebrionoidea	138248931	2024-05-24	13495858	13838200	31	10	2n=20 9+X	N/A	https://www.nature.com/articles/s41597-025-04532-9	NA
GCA_949788335.1	icSalPlan1.1	Salpingus planirostris	Tenebrionoidea	119955327	2023-04-12	2186765	8840065	41.5	13	2n=26 12+X	N/A	https://wellcomeopenresearch.org/articles/9-517	TCAGG
										* Inconsistent chromosome number and karyotype
