## Supplemental Tables for "Species-rich and genomically diverse: comparative genomics reveals how fusions, fissions, and sex chromosomes have shaped beetle evolution"

### Sheet: Sheet1
superfamily	dataset	model	intercept_mean	intercept_Rhat	slope_mean	slope_lo95	slope_hi95	slope_Rhat	slope_neff	sig2_scale_mean	sig2_scale_Rhat	phi_mean
Caraboidea	Stevens (T. castaneum ref)	beta.mm	41.58	1	-0.23	-0.35	-0.12	1	1076.4	1.42	1.01	63.52
Caraboidea	Stevens (T. castaneum ref)	beta.reg	34.98	1	-0.17	-0.25	-0.09	1	6128.95	NA	NA	55.36
Caraboidea	Within-SF ref	beta.mm	91.91	1	-0.32	-0.44	-0.2	1	827.72	13.42	1	218.65
Caraboidea	Within-SF ref	beta.reg	91.68	1	-0.32	-0.39	-0.24	1	5716.7	NA	NA	46.69
Cerambycidae	Stevens (T. castaneum ref)	beta.mm	98.73	1	-0.82	-1	-0.65	1	1703.37	2.06	1	206.73
Cerambycidae	Stevens (T. castaneum ref)	beta.reg	97.83	1	-0.71	-0.85	-0.58	1	5216.95	NA	NA	59.23
Cerambycidae	Within-SF ref	beta.mm	99.13	1	-0.83	-0.99	-0.67	1	1388.46	1.79	1	382.07
Cerambycidae	Within-SF ref	beta.reg	97.83	1	-0.63	-0.75	-0.51	1	5121.85	NA	NA	84.29
Chrysomelidae	Stevens (T. castaneum ref)	beta.mm	45.76	1	-0.39	-0.53	-0.26	1	1915.36	3.6	1	254.45
Chrysomelidae	Stevens (T. castaneum ref)	beta.reg	46.51	1	-0.4	-0.52	-0.27	1	4960.36	NA	NA	78.44
Chrysomelidae	Within-SF ref	beta.mm	73.5	1	-0.37	-0.51	-0.21	1	701.81	10.43	1	397.35
Chrysomelidae	Within-SF ref	beta.reg	72.91	1	-0.34	-0.58	-0.09	1	5664.92	NA	NA	9.18
Chrysomeloidea	Stevens (T. castaneum ref)	beta.mm	15.58	1.01	0.04	-0.08	0.16	1.01	108.51	248.43	1	477.03
Chrysomeloidea	Stevens (T. castaneum ref)	beta.reg	19.15	1	-0.08	-0.2	0.04	1	5491.48	NA	NA	20.65
Chrysomeloidea	Within-SF ref	beta.mm	31	1.01	0.12	-0.02	0.26	1.01	198.45	168.44	1	108.82
Chrysomeloidea	Within-SF ref	beta.reg	45.26	1	-0.07	-0.2	0.06	1	5247.65	NA	NA	7.81
Coccinelloidea	Stevens (T. castaneum ref)	beta.mm	47.25	1	-0.24	-0.39	-0.09	1	2549.07	5.81	1	58.04
Coccinelloidea	Stevens (T. castaneum ref)	beta.reg	22.1	1	0	-0.11	0.12	1	5414.69	NA	NA	32.71
Coccinelloidea	Within-SF ref	beta.mm	95.69	1	-0.46	-0.66	-0.26	1	544.87	26.77	1	100.38
Coccinelloidea	Within-SF ref	beta.reg	99.14	1	-0.81	-0.96	-0.66	1	5466.43	NA	NA	20.04
Curculionoidea	Stevens (T. castaneum ref)	beta.mm	67.48	1	-0.5	-0.63	-0.38	1	768.72	111.68	1.01	58.33
Curculionoidea	Stevens (T. castaneum ref)	beta.reg	25.54	1	-0.11	-0.22	0.01	1	4894.31	NA	NA	17.45
Curculionoidea	Within-SF ref	beta.mm	86.06	1.01	-0.54	-0.64	-0.44	1.01	269.8	136.75	1	171.08
Curculionoidea	Within-SF ref	beta.reg	81.46	1	-0.45	-0.54	-0.35	1	5256.82	NA	NA	13.25
Elateroidea	Stevens (T. castaneum ref)	beta.mm	93.7	1	-0.56	-0.67	-0.46	1.01	759.63	12.3	1	125.09
Elateroidea	Stevens (T. castaneum ref)	beta.reg	96.54	1	-0.69	-0.77	-0.62	1	5191.49	NA	NA	50.25
Elateroidea	Within-SF ref	beta.mm	96.12	1	-0.43	-0.56	-0.3	1	574.53	18.75	1	109.29
Elateroidea	Within-SF ref	beta.reg	96.68	1	-0.46	-0.58	-0.35	1	5048.31	NA	NA	28.49
Scarabaeoidea	Stevens (T. castaneum ref)	beta.mm	90.64	1	-0.57	-0.69	-0.46	1	850.14	8.48	1	112.67
Scarabaeoidea	Stevens (T. castaneum ref)	beta.reg	86.18	1	-0.47	-0.54	-0.41	1	5693.59	NA	NA	61.88
Scarabaeoidea	Within-SF ref	beta.mm	98.07	1	-0.67	-0.82	-0.52	1	849.07	14.17	1	89.37
Scarabaeoidea	Within-SF ref	beta.reg	95.3	1	-0.45	-0.57	-0.34	1	4719.4	NA	NA	24
Staphylinoidea	Stevens (T. castaneum ref)	beta.mm	33.63	1	-0.15	-0.31	0	1	2370.77	1.58	1	44.07
Staphylinoidea	Stevens (T. castaneum ref)	beta.reg	26.7	1	-0.07	-0.19	0.06	1	5376.47	NA	NA	36.72
Staphylinoidea	Within-SF ref	beta.mm	50	1	-0.05	-0.31	0.2	1	1208.1	33.85	1	44.37
Staphylinoidea	Within-SF ref	beta.reg	61.06	1	-0.18	-0.35	0	1	5782.91	NA	NA	11.08
Tenebrionoidea	Within-SF ref	beta.mm	81.15	1.02	-0.2	-0.34	-0.07	1.02	267.53	54.4	1	78.82
Tenebrionoidea	Within-SF ref	beta.reg	88.18	1	-0.33	-0.39	-0.28	1	5696.74	NA	NA	29.14
